# Distinct human stem cell subpopulations drive adipogenesis and fibrosis in musculoskeletal injury

**DOI:** 10.1101/2023.07.28.551038

**Authors:** Steven M. Garcia, Justin Lau, Agustin Diaz, Hannah Chi, Miguel Lizarraga, Aboubacar Wague, Cristhian Montenegro, Michael R. Davies, Xuhui Liu, Brian T. Feeley

## Abstract

Fibroadipogenic progenitors (FAPs) maintain healthy skeletal muscle in homeostasis but drive muscle degeneration in chronic injuries by promoting adipogenesis and fibrosis. To uncover how these stem cells switch from a pro-regenerative to pro-degenerative role we perform single-cell mRNA sequencing of human FAPs from healthy and injured human muscles across a spectrum of injury, focusing on rotator cuff tears. We identify multiple subpopulations with progenitor, adipogenic, or fibrogenic gene signatures. We utilize full spectrum flow cytometry to identify distinct FAP subpopulations based on highly multiplexed protein expression. Injury severity increases adipogenic commitment of FAP subpopulations and is driven by the downregulation of DLK1. Treatment of FAPs both *in vitro* and *in vivo* with DLK1 reduces adipogenesis and fatty infiltration, suggesting that during injury, reduced DLK1 within a subpopulation of FAPs may drive degeneration. This work highlights how stem cells perform varied functions depending on tissue context, by dynamically regulating subpopulation fate commitment, which can be targeted improve patient outcomes after injury.
