## Supplemental Table S7 for "Distinct human stem cell subpopulations drive adipogenesis and fibrosis in musculoskeletal injury"

### Sheet: fulldelt_vs_cuff_cluster_CD74+
Column1	p_val	avg_log2FC	pct.1	pct.2	p_val_adj
MTRNR2L1	2.80836e-16	1.70986	0.647	0.571	7.52864e-12
PTGDS	2.60394e-30	1.69621	0.392	0.118	6.98063e-26
ADH1B	3.24053e-46	1.51873	0.758	0.399	8.68721e-42
APOD	1.36182e-61	1.36473	0.987	0.944	3.65077e-57
CXCL14	7.70517e-41	1.23092	0.961	0.841	2.0656e-36
SCN7A	1.92879e-41	1.1894	0.387	0.08	5.1707e-37
HTRA3	5.02623e-38	1.15373	0.773	0.57	1.34743e-33
MME	6.04872e-11	0.931159	0.466	0.371	1.62154e-06
COL15A1	3.5208e-23	0.835033	0.84	0.709	9.43856e-19
COL4A1	1.62541e-13	0.821858	0.572	0.445	4.3574e-09
ATF5	4.51456e-23	0.812902	0.466	0.229	1.21026e-18
PLCG2	2.44896e-21	0.805923	0.995	0.999	6.56516e-17
PI16	1.545e-18	0.796269	0.68	0.466	4.14184e-14
COL4A2	1.54392e-19	0.78211	0.603	0.42	4.13894e-15
CALCRL	1.29528e-17	0.710773	0.459	0.27	3.47238e-13
JUND	9.79376e-09	0.709017	0.977	0.986	0.000262551
ABCA10	9.09877e-22	0.690115	0.822	0.692	2.4392e-17
MAFB	4.2896e-12	0.619559	0.768	0.717	1.14995e-07
DDIT4	1.14969e-10	0.614665	0.799	0.78	3.0821e-06
GLUL	1.58806e-16	0.609678	0.907	0.882	4.25726e-12
ITIH5	2.31281e-08	0.608343	0.57	0.501	0.000620017
FST	2.02052e-10	0.604598	0.655	0.544	5.41661e-06
BMP4	1.84251e-07	0.59332	0.554	0.497	0.0049394
INTS6	2.3385e-16	0.589718	0.912	0.882	6.26905e-12
LAMA2	1.87738e-14	0.588742	0.786	0.734	5.03289e-10
PGF	7.5194e-08	0.545169	0.412	0.301	0.0020158
SLC66A1L	5.17926e-20	0.538595	0.389	0.174	1.38846e-15
TXNIP	4.73853e-28	0.53761	1	0.999	1.27031e-23
ITGBL1	1.46938e-12	0.530074	0.361	0.198	3.93911e-08
PTGIS	2.11885e-13	0.529454	0.327	0.168	5.68022e-09
PID1	7.8589e-14	0.529078	0.665	0.578	2.10681e-09
SNHG5	3.20741e-19	0.523406	0.972	0.959	8.59843e-15
TSC22D1	2.16874e-10	0.51327	0.786	0.716	5.81395e-06
MTRNR2L12	1.50974e-12	0.512402	0.997	1	4.04731e-08
EGFR	2.63899e-10	0.498968	0.722	0.716	7.0746e-06
VEGFD	3.37109e-14	0.4795	0.178	0.048	9.03723e-10
CHRDL1	3.66804e-07	0.474381	0.49	0.395	0.00983328
TSC22D3	3.27468e-10	0.465071	0.923	0.913	8.77876e-06
PIK3IP1	1.01847e-13	0.460158	0.464	0.32	2.73032e-09
CRISPLD2	1.61808e-09	0.45569	0.606	0.52	4.33774e-05
LARP6	4.38626e-07	0.448948	0.66	0.656	0.0117587
BTG1	1.32798e-08	0.439632	0.912	0.948	0.000356005
DKK2	2.75261e-12	0.430398	0.209	0.075	7.37921e-08
MTUS1	1.68384e-10	0.430038	0.649	0.554	4.51403e-06
CIRBP	2.30775e-19	0.425141	0.966	0.988	6.18661e-15
MTSS1	8.82082e-14	0.422562	0.443	0.265	2.36469e-09
PDGFRL	5.66998e-14	0.422161	0.956	0.96	1.52001e-09
SNHG8	1.86966e-10	0.421099	0.879	0.871	5.01219e-06
DCN	5.38788e-27	0.420757	1	1	1.44438e-22
LAMC1	1.19619e-06	0.414836	0.768	0.768	0.0320675
RHOB	9.34885e-08	0.405765	0.856	0.868	0.00250624
RBM3	1.01618e-14	0.404759	0.884	0.871	2.72417e-10
GFRA1	6.54637e-10	0.396519	0.541	0.412	1.75495e-05
ABCA6	2.35263e-09	0.390205	0.825	0.789	6.30693e-05
MFGE8	1.09073e-06	0.385912	0.668	0.651	0.0292404
ABCA9	3.3217e-07	0.378204	0.719	0.653	0.00890482
EPB41L4A-AS1	2.4719e-09	0.370772	0.716	0.689	6.62666e-05
TOB1	3.85833e-07	0.369097	0.655	0.617	0.0103434
KIAA0040	6.7055e-14	0.367082	0.278	0.117	1.79761e-09
CBLN4	6.94311e-26	0.365157	0.157	0.007	1.86131e-21
SLITRK4	5.59612e-08	0.363798	0.299	0.178	0.00150021
IGFBP6	1.42982e-08	0.361844	0.966	0.955	0.000383306
CCNG2	6.84578e-07	0.36156	0.603	0.557	0.0183522
APCDD1	3.83953e-14	0.3581	0.201	0.063	1.0293e-09
MT-CO3	6.8626e-15	0.356684	1	1	1.83973e-10
RBM25	1.19575e-06	0.351371	0.75	0.734	0.0320558
SELENOP	1.75052e-16	0.350837	0.985	0.994	4.69279e-12
HBB	2.13998e-21	0.345261	0.206	0.041	5.73685e-17
ABCA8	4.04987e-08	0.344751	0.974	0.968	0.00108569
CLK1	5.66672e-07	0.344383	0.665	0.661	0.0151913
HNRNPH1	1.81854e-07	0.342494	0.845	0.882	0.00487515
FBLN5	6.57265e-07	0.33991	0.887	0.871	0.01762
ARHGAP10	1.39892e-06	0.339353	0.477	0.407	0.0375022
JUP	6.04014e-10	0.329348	0.335	0.194	1.61924e-05
LINC01697	5.44341e-07	0.328107	0.25	0.145	0.0145927
ZFAS1	1.7735e-07	0.326024	0.956	0.98	0.0047544
HLF	1.85992e-06	0.322549	0.464	0.38	0.0498607
RNF144A	2.53602e-08	0.322197	0.405	0.287	0.000679856
SNHG6	5.24434e-09	0.322071	0.918	0.949	0.00014059
CYGB	1.69466e-07	0.311293	0.696	0.641	0.00454305
NCAM2	9.92349e-14	0.308617	0.175	0.048	2.66029e-09
F10	2.47302e-07	0.305261	0.613	0.518	0.00662966
ACKR3	7.11746e-08	0.305038	0.789	0.675	0.00190805
MALAT1	8.98737e-11	0.299667	1	1	2.40933e-06
LUC7L3	5.66955e-07	0.296358	0.83	0.805	0.0151989
GREB1L	8.06432e-10	0.293376	0.18	0.071	2.16188e-05
TPM1	9.56478e-07	0.292977	0.758	0.749	0.0256413
NR1D1	2.48263e-08	0.290091	0.284	0.161	0.000665543
ANOS1	1.8483e-10	0.278175	0.204	0.082	4.95493e-06
KIAA1217	1.18328e-06	0.274326	0.325	0.217	0.0317213
SLC1A7	3.1457e-07	0.262784	0.186	0.087	0.00843299
MMP2	2.77499e-09	0.260716	0.933	0.884	7.4392e-05
IL15RA	1.01623e-08	0.257938	0.188	0.083	0.000272431
MT-ND5	1.00659e-07	0.253053	0.995	1	0.00269845
COMMD6	6.84523e-09	-0.250509	0.887	0.976	0.000183507
PLAAT4	3.72442e-10	-0.251281	0.281	0.506	9.98443e-06
MRPL51	2.39339e-10	-0.251675	0.495	0.747	6.41619e-06
DPYSL3	4.84441e-11	-0.253313	0.428	0.693	1.29869e-06
MEOX2	7.05908e-09	-0.253397	0.601	0.769	0.00018924
ADI1	4.91945e-07	-0.255682	0.567	0.747	0.0131881
SNED1	2.8819e-08	-0.255823	0.193	0.359	0.00077258
KTN1	8.11136e-09	-0.257608	0.629	0.83	0.000217449
GADD45B	6.18462e-08	-0.260535	0.91	0.971	0.00165797
PLCXD3	3.46954e-10	-0.260844	0.129	0.308	9.30114e-06
TES	2.24804e-13	-0.266505	0.088	0.283	6.02654e-09
PSMC5	7.84963e-12	-0.267628	0.526	0.765	2.10433e-07
DDR2	3.94153e-07	-0.268974	0.655	0.826	0.0105665
HLA-DPA1	1.67408e-12	-0.2691	0.227	0.466	4.48788e-08
LIMS1	2.09516e-11	-0.269333	0.497	0.752	5.61672e-07
FTL	3.23623e-13	-0.269653	1	1	8.67568e-09
CRABP2	1.29751e-08	-0.271231	0.345	0.548	0.000347836
IER3	3.72295e-08	-0.271697	0.709	0.894	0.00099805
DSTN	7.14433e-14	-0.272426	0.969	0.994	1.91525e-09
CLIC1	1.54766e-09	-0.273883	0.817	0.947	4.14896e-05
PNRC2	2.14663e-10	-0.274122	0.482	0.73	5.75469e-06
ARHGDIB	1.28322e-09	-0.274397	0.325	0.538	3.44006e-05
DCLK1	1.62451e-09	-0.274778	0.433	0.651	4.35498e-05
ID4	1.12735e-09	-0.279557	0.477	0.706	3.02219e-05
GLRX	2.23214e-09	-0.280127	0.242	0.441	5.98393e-05
MYC	1.79605e-06	-0.282977	0.477	0.678	0.0481485
HNRNPA1	5.68426e-11	-0.283261	0.856	0.969	1.52384e-06
EMP3	4.73321e-08	-0.285754	0.82	0.943	0.00126888
GABARAPL2	6.8755e-11	-0.286729	0.771	0.935	1.84318e-06
IL13RA1	1.95698e-12	-0.286758	0.459	0.723	5.24627e-08
C1QTNF4	1.56924e-09	-0.288185	0.101	0.257	4.20682e-05
MYL6	7.08534e-14	-0.29281	0.961	0.991	1.89944e-09
HSBP1	3.38848e-14	-0.29496	0.59	0.815	9.08383e-10
GDF11	2.69372e-11	-0.295685	0.116	0.297	7.22131e-07
ABI3BP	7.28281e-09	-0.296866	0.755	0.904	0.000195238
C16orf89	3.5265e-17	-0.297107	0.054	0.263	9.45384e-13
REXO2	1.57153e-10	-0.298001	0.541	0.769	4.21297e-06
NPM1	4.23168e-11	-0.298765	0.889	0.964	1.13443e-06
LINC01088	2.16385e-11	-0.299377	0.309	0.558	5.80085e-07
FLOT1	1.2103e-15	-0.300825	0.345	0.637	3.24458e-11
PPIB	1.46154e-08	-0.302241	0.887	0.953	0.000391811
AK1	5.52625e-11	-0.302875	0.291	0.523	1.48148e-06
MYOF	8.47425e-15	-0.303164	0.296	0.58	2.27178e-10
PARK7	1.23243e-13	-0.303248	0.781	0.942	3.3039e-09
RPL4	3.03504e-13	-0.303502	0.92	0.968	8.13632e-09
COMP	9.29828e-09	-0.30428	0.041	0.158	0.000249268
JDP2	2.86614e-11	-0.304751	0.554	0.799	7.68354e-07
ITM2A	1.75137e-11	-0.304773	0.912	0.981	4.69506e-07
ZNF503	6.48727e-07	-0.30501	0.539	0.732	0.0173911
HSP90B1	1.68878e-08	-0.306347	0.838	0.937	0.000452729
ISM1	1.01346e-13	-0.308378	0.09	0.282	2.71688e-09
CLEC3B	4.57843e-08	-0.30919	0.49	0.692	0.00122739
TNFRSF11B	3.17332e-16	-0.309548	0.003	0.16	8.50704e-12
RNASEH2C	2.162e-12	-0.311022	0.448	0.698	5.79588e-08
ADH5	1.85559e-09	-0.313548	0.691	0.87	4.97447e-05
IL6	9.27363e-07	-0.31357	0.062	0.164	0.0248608
OST4	3.07155e-13	-0.313825	0.82	0.945	8.23422e-09
FYN	5.39303e-12	-0.314245	0.441	0.684	1.44576e-07
LDHA	3.62938e-13	-0.314997	0.869	0.945	9.72966e-09
MYL1	1.42504e-13	-0.315094	0.049	0.22	3.82024e-09
TNC	1.17846e-07	-0.315229	0.023	0.114	0.00315922
CCND2	4.52333e-12	-0.317123	0.474	0.72	1.21261e-07
ACTA1	4.04525e-12	-0.319476	0.108	0.296	1.08445e-07
SPON1	6.24299e-12	-0.320716	0.023	0.159	1.67362e-07
CST3	1.31201e-14	-0.321488	0.995	1	3.51723e-10
SLC5A3	5.14281e-10	-0.322116	0.224	0.424	1.37868e-05
ATP5F1E	1.1433e-16	-0.322531	0.933	0.983	3.06495e-12
LINC00645	3.57104e-11	-0.322849	0.034	0.17	9.57323e-07
RAB13	4.04736e-13	-0.323712	0.412	0.673	1.08502e-08
TNXB	5.7898e-09	-0.326516	0.871	0.944	0.000155213
HIF1A	9.63771e-09	-0.326585	0.227	0.404	0.000258368
CSTB	1.06269e-13	-0.327876	0.714	0.906	2.84887e-09
ANGPTL2	5.86242e-08	-0.329364	0.531	0.688	0.0015716
EPHA3	8.19868e-15	-0.329791	0.093	0.299	2.1979e-10
FAM20C	4.05772e-16	-0.331378	0.183	0.44	1.08779e-11
TMEM176B	7.96636e-12	-0.33242	0.675	0.837	2.13562e-07
HMCN1	2.00423e-14	-0.336368	0.247	0.504	5.37294e-10
CDK2AP1	2.92334e-15	-0.338998	0.539	0.8	7.83689e-11
AKR1C3	2.3118e-10	-0.339525	0.41	0.627	6.19749e-06
CPXM2	9.1521e-18	-0.340265	0.25	0.55	2.45349e-13
C1orf122	1.74234e-17	-0.342942	0.343	0.65	4.67085e-13
ACTG1	4.77037e-15	-0.343237	0.972	0.999	1.27884e-10
TMSB10	2.76105e-16	-0.343544	0.985	0.995	7.40184e-12
SERTAD4	1.21343e-12	-0.343871	0.211	0.429	3.25296e-08
GNAS	4.1712e-12	-0.352202	0.977	0.998	1.11822e-07
PTGER4	8.07651e-14	-0.356603	0.363	0.632	2.16515e-09
ID1	4.36166e-10	-0.360562	0.58	0.778	1.16927e-05
MT1G	3.87142e-11	-0.360934	0.082	0.246	1.03785e-06
NRP1	3.16067e-16	-0.367504	0.572	0.871	8.47312e-12
HLA-DRB1	2.91019e-14	-0.369378	0.072	0.265	7.80164e-10
DPYSL2	7.60398e-19	-0.371388	0.951	0.985	2.03847e-14
ADIRF	5.42648e-08	-0.374193	0.943	0.981	0.00145473
SCP2	2.64504e-18	-0.375964	0.673	0.894	7.09082e-14
HGF	5.91764e-16	-0.379465	0.18	0.43	1.5864e-11
MRPS6	1.21702e-16	-0.385574	0.317	0.61	3.2626e-12
CKB	6.12247e-08	-0.385732	0.363	0.545	0.00164131
ABCC9	8.41423e-12	-0.38686	0.258	0.473	2.25569e-07
PLAU	7.6037e-11	-0.387374	0.196	0.396	2.0384e-06
AC104248.1	4.49122e-14	-0.388047	0.103	0.299	1.20401e-09
S100A4	8.47038e-18	-0.388933	0.995	1	2.27074e-13
BMP5	1.80037e-07	-0.392015	0.407	0.557	0.00482643
CDKN3	6.36257e-10	-0.394281	0.031	0.152	1.70568e-05
VMP1	3.33562e-10	-0.409414	0.526	0.723	8.94213e-06
STEAP1	2.48892e-15	-0.413003	0.126	0.343	6.6723e-11
IFI16	1.46854e-11	-0.424345	0.799	0.933	3.93686e-07
RPS4Y1	2.43836e-08	-0.425097	0.384	0.528	0.000653674
RARRES2	5.80855e-10	-0.426444	0.735	0.858	1.55716e-05
NEXN	1.41387e-18	-0.43325	0.227	0.528	3.7903e-14
AQP1	1.43684e-19	-0.434369	0.049	0.273	3.85189e-15
ECM2	1.20863e-14	-0.436091	0.528	0.768	3.2401e-10
CLU	3.88982e-17	-0.442246	0.675	0.948	1.04278e-12
RETREG1	6.21203e-18	-0.442962	0.162	0.429	1.66532e-13
RRAS	1.17518e-19	-0.45111	0.459	0.759	3.15043e-15
TXN	5.48944e-19	-0.454647	0.804	0.949	1.47161e-14
KCNE4	3.15028e-12	-0.456282	0.24	0.468	8.44526e-08
CRIP1	1.13398e-12	-0.458555	0.889	0.973	3.03996e-08
S100A10	8.17863e-22	-0.460046	0.99	0.998	2.19253e-17
PCOLCE2	1.12639e-12	-0.47441	0.495	0.727	3.01963e-08
FGF18	7.35419e-20	-0.475893	0.284	0.614	1.97151e-15
PROCR	3.01176e-15	-0.490992	0.464	0.709	8.07393e-11
PPIC	2.12637e-19	-0.492301	0.43	0.691	5.70036e-15
RUNX1	1.41081e-15	-0.49469	0.219	0.463	3.78211e-11
TMSB4X	1.24279e-16	-0.49724	0.992	1	3.33168e-12
CCN3	1.62279e-12	-0.501868	0.33	0.58	4.35038e-08
PCSK5	1.38494e-20	-0.50225	0.106	0.375	3.71275e-16
SRPX	1.13977e-19	-0.502819	0.418	0.704	3.0555e-15
IFITM3	6.38846e-29	-0.507125	0.974	0.998	1.71262e-24
PLAC9	2.15189e-29	-0.512865	0.974	0.996	5.76877e-25
POLR2L	8.20211e-25	-0.521296	0.765	0.935	2.19882e-20
THY1	1.74984e-08	-0.521743	0.258	0.42	0.000469096
ADAMTSL3	7.94114e-18	-0.522683	0.425	0.701	2.12886e-13
LINC00632	4.75528e-22	-0.525762	0.503	0.791	1.27479e-17
BASP1	5.34497e-24	-0.530272	0.211	0.533	1.43288e-19
GAS6	2.89361e-10	-0.530405	0.711	0.832	7.7572e-06
IFITM2	1.39297e-21	-0.531734	0.83	0.937	3.73428e-17
VIM	1.06801e-56	-0.537524	1	1	2.86313e-52
TPPP3	4.15743e-17	-0.544662	0.412	0.684	1.11452e-12
FBN1	2.15891e-11	-0.548406	0.745	0.878	5.7876e-07
LUM	1.92191e-15	-0.548589	0.915	0.98	5.15227e-11
MT1A	2.48357e-08	-0.553489	0.356	0.547	0.000665796
ANGPTL1	2.47584e-20	-0.554413	0.649	0.897	6.63723e-16
COL1A2	2.76758e-19	-0.581426	0.946	0.991	7.41932e-15
PTGFR	1.13463e-20	-0.593806	0.412	0.717	3.0417e-16
MGST1	1.39551e-34	-0.59678	0.889	0.988	3.74109e-30
TMEM176A	2.05235e-16	-0.599412	0.595	0.798	5.50195e-12
CCN2	3.95969e-10	-0.599442	0.593	0.754	1.06151e-05
PRSS23	3.50492e-09	-0.60055	0.237	0.396	9.39598e-05
ID3	9.32198e-24	-0.612324	0.802	0.979	2.49904e-19
TAGLN	6.7621e-12	-0.622482	0.557	0.761	1.81278e-07
MFAP5	2.82402e-09	-0.624064	0.758	0.856	7.57062e-05
CP	7.95778e-17	-0.626802	0.142	0.378	2.13332e-12
TSHZ2	1.56286e-32	-0.629732	0.505	0.866	4.18971e-28
SERF2	4.16054e-46	-0.63109	0.951	0.998	1.11536e-41
FN1	1.1746e-16	-0.631867	0.735	0.911	3.14887e-12
CD44	1.48625e-36	-0.633152	0.67	0.945	3.98435e-32
S100A11	3.08529e-37	-0.634715	0.936	0.985	8.27104e-33
OGN	1.79271e-17	-0.636558	0.461	0.711	4.80591e-13
FGFBP2	2.65697e-10	-0.645827	0.08	0.23	7.12281e-06
FSTL1	2.41822e-19	-0.66421	0.843	0.932	6.48277e-15
MT1X	1.86651e-08	-0.665496	0.802	0.911	0.000500373
CHI3L2	4.48594e-07	-0.688919	0.034	0.124	0.0120259
FNDC1	1.86026e-36	-0.724083	0.245	0.663	4.98699e-32
FGF7	8.16353e-18	-0.726945	0.595	0.816	2.18848e-13
DPT	4.7029e-29	-0.728483	0.905	0.985	1.26075e-24
RASD1	2.19597e-12	-0.756692	0.655	0.822	5.88696e-08
SFRP1	2.54595e-26	-0.761208	0.657	0.896	6.82519e-22
MGP	2.09632e-39	-0.777254	1	1	5.61983e-35
MT1M	2.03848e-09	-0.836086	0.642	0.747	5.46477e-05
VCAN	5.1942e-17	-0.84787	0.691	0.867	1.39246e-12
COL3A1	8.37731e-10	-0.903132	0.709	0.857	2.24579e-05
NNMT	5.84284e-19	-0.978375	0.786	0.916	1.56635e-14
H19	5.31926e-22	-0.995847	0.113	0.389	1.42599e-17
TNNT3	1.93158e-18	-1.00431	0.273	0.53	5.17817e-14
BGN	5.92186e-48	-1.0336	0.34	0.775	1.58753e-43
PRG4	1.58761e-19	-1.10399	0.268	0.552	4.25606e-15
ASPN	2.618e-27	-1.11222	0.142	0.465	7.01834e-23
EFEMP1	1.67988e-56	-1.151	0.776	0.975	4.50342e-52
COL14A1	1.60301e-67	-1.38621	0.58	0.965	4.29734e-63
PLA2G2A	2.65303e-32	-2.23595	0.495	0.79	7.11223e-28

### Sheet: fulldelt_vs_cuff_cluster_DLK1+
Column1	p_val	avg_log2FC	pct.1	pct.2	p_val_adj
DLK1	8.61211e-41	2.32892	0.477	0.03	2.30874e-36
PTGDS	2.82862e-56	1.53708	0.995	0.603	7.58295e-52
APOD	1.37165e-58	1.43527	1	1	3.67713e-54
IRF1	3.2607e-16	1.39434	0.812	0.722	8.74127e-12
CXCL2	2.06938e-16	1.3925	0.438	0.185	5.54759e-12
ADH1B	9.84357e-40	1.33658	0.892	0.579	2.63886e-35
ZFP36	4.05105e-14	1.27276	0.928	0.97	1.086e-09
NFKBIA	2.6249e-36	1.21958	0.985	0.91	7.03682e-32
NR4A1	6.77829e-14	1.1273	0.763	0.758	1.81712e-09
HSPA1B	3.49978e-13	1.08606	0.874	0.952	9.3822e-09
SOD2	7.08689e-12	1.06839	0.858	0.779	1.89985e-07
JUND	2.33731e-29	1.02321	1	0.997	6.26585e-25
HSPH1	4.49984e-13	1.00526	0.863	0.857	1.20632e-08
DNAJB4	2.98276e-13	0.98492	0.691	0.519	7.99619e-09
DNAJB1	1.91373e-12	0.945043	0.923	0.991	5.13033e-08
JUNB	1.2623e-12	0.936953	0.956	0.997	3.38397e-08
C11orf96	4.85316e-07	0.907046	0.518	0.385	0.0130104
HSPA1A	6.58327e-12	0.900089	0.964	0.997	1.76484e-07
CXCL14	3.30718e-32	0.899405	0.995	1	8.86588e-28
HSP90AA1	7.63079e-16	0.896111	0.997	1	2.04566e-11
FST	6.50465e-18	0.895453	0.557	0.281	1.74377e-13
NAMPT	3.04053e-13	0.88349	0.652	0.493	8.15106e-09
BTG2	1.88692e-17	0.874685	0.92	0.881	5.05845e-13
LRP1B	8.67308e-29	0.86147	0.407	0.057	2.32508e-24
PNRC1	7.26427e-21	0.8524	0.979	0.946	1.9474e-16
PPP1R15A	1.93151e-14	0.846493	0.871	0.857	5.17799e-10
CEBPB	5.85527e-10	0.841546	0.843	0.797	1.56968e-05
PLCG2	2.05094e-13	0.786586	0.992	0.997	5.49816e-09
APOE	2.45775e-11	0.75595	0.302	0.096	6.58874e-07
NTRK2	8.49488e-30	0.75585	0.428	0.063	2.27731e-25
HSPD1	5.33786e-09	0.755491	0.835	0.797	0.000143097
SERTAD1	7.80786e-11	0.746208	0.771	0.746	2.09313e-06
SLC2A3	1.58993e-12	0.740965	0.742	0.621	4.26228e-08
EIF4A3	6.23363e-13	0.739526	0.799	0.681	1.67111e-08
KLF2	6.36212e-07	0.717868	0.838	0.86	0.0170556
FMO3	2.65111e-12	0.705444	0.521	0.275	7.1071e-08
FOSB	5.30853e-10	0.673478	0.974	1	1.42311e-05
PGF	1.33486e-12	0.655573	0.82	0.642	3.57848e-08
RHOJ	8.98085e-18	0.636566	0.711	0.442	2.40759e-13
TNFAIP2	1.7336e-10	0.632005	0.727	0.564	4.64743e-06
FAM133B	3.08996e-09	0.618477	0.789	0.719	8.28356e-05
HLA-E	7.31999e-13	0.613687	0.972	0.952	1.96234e-08
SOCS3	4.53722e-07	0.609393	0.825	0.833	0.0121634
MEG3	1.1728e-11	0.607036	0.977	0.949	3.14404e-07
EGR3	1.14772e-06	0.606934	0.582	0.454	0.0307681
C3	2.88467e-20	0.590793	0.964	0.919	7.73322e-16
HSPE1	5.60493e-09	0.586427	0.936	0.904	0.000150257
COL4A2	2.0605e-18	0.582535	0.951	0.899	5.52378e-14
NFIL3	9.15244e-09	0.575916	0.479	0.331	0.000245359
MAFB	2.50708e-12	0.569835	0.936	0.839	6.72098e-08
ARL5B	5.48022e-11	0.56747	0.415	0.215	1.46914e-06
CCNL1	2.55186e-09	0.565894	0.905	0.89	6.84101e-05
NABP1	1.5608e-06	0.564195	0.75	0.648	0.041842
HNRNPU	2.07112e-09	0.55673	0.91	0.833	5.55225e-05
HSP90AB1	1.04484e-07	0.554191	0.987	0.988	0.002801
COL4A1	1.3149e-15	0.552891	0.99	0.916	3.52499e-11
DKK2	2.44618e-18	0.520983	0.276	0.033	6.55773e-14
JUN	3.63575e-11	0.518365	0.995	1	9.74672e-07
TIPARP	7.27001e-08	0.515227	0.644	0.475	0.00194894
MIDN	1.17558e-07	0.511047	0.546	0.397	0.00315148
WSB1	3.46245e-17	0.510227	0.951	0.934	9.28212e-13
PLPP3	1.77024e-12	0.508719	0.969	0.925	4.74566e-08
IGF1	1.15072e-12	0.506414	0.979	0.925	3.08485e-08
HTRA3	5.8709e-15	0.504799	0.99	0.955	1.57387e-10
GULP1	9.86531e-13	0.503582	0.639	0.415	2.64469e-08
SOCS1	1.36758e-07	0.501026	0.613	0.484	0.00366621
ITIH5	1.01809e-13	0.498348	0.987	0.955	2.72929e-09
OSR2	9.08553e-07	0.496132	0.68	0.549	0.0243565
APCDD1	1.942e-12	0.495842	0.863	0.716	5.2061e-08
CEBPA	1.04159e-11	0.495301	0.343	0.131	2.7923e-07
PDK4	7.59533e-07	0.493852	0.786	0.701	0.0203616
TSC22D3	3.22308e-12	0.493612	0.969	0.919	8.64042e-08
SCN7A	4.22378e-13	0.488176	0.987	0.958	1.13231e-08
ARHGAP10	2.02348e-10	0.477135	0.647	0.451	5.42454e-06
MCL1	2.7003e-07	0.475347	0.912	0.869	0.00723897
IGFBP7	1.5309e-19	0.474583	0.99	0.991	4.10403e-15
YME1L1	1.08765e-07	0.459255	0.784	0.66	0.00291576
NAV3	1.93925e-12	0.456831	0.425	0.191	5.19874e-08
TSPYL2	2.91716e-07	0.455194	0.451	0.287	0.00782032
XBP1	5.84846e-08	0.454564	0.691	0.528	0.00156785
NCAM2	1.27128e-13	0.45409	0.541	0.26	3.40804e-09
IER5	1.92419e-07	0.45241	0.802	0.752	0.00515837
SLITRK4	3.48709e-12	0.444211	0.343	0.122	9.34819e-08
PID1	6.38393e-13	0.442179	0.832	0.719	1.71141e-08
KITLG	3.92632e-09	0.440176	0.495	0.313	0.000105257
VEGFD	1.647e-10	0.433453	0.258	0.081	4.41528e-06
SQSTM1	5.07413e-11	0.425698	0.99	0.931	1.36027e-06
MARCKSL1	2.50044e-07	0.419079	0.387	0.227	0.00670319
CEBPD	1.61967e-07	0.418799	0.982	0.985	0.00434201
TNFAIP3	1.1257e-06	0.416851	0.235	0.101	0.0301779
BTG1	3.79056e-08	0.415919	0.977	0.988	0.00101618
ATF5	2.86149e-09	0.412939	0.74	0.555	7.67107e-05
HSPG2	4.65065e-09	0.411663	0.995	0.976	0.000124675
CD83	3.55414e-08	0.399713	0.222	0.078	0.000952794
EDNRB	8.6445e-11	0.395947	0.438	0.209	2.31742e-06
SOX9	2.06222e-08	0.390693	0.446	0.263	0.000552841
GASK1B	3.40185e-08	0.390299	0.784	0.603	0.000911969
VSTM2A	4.17148e-15	0.38988	0.188	0.009	1.11829e-10
FGL2	5.76031e-10	0.387301	0.951	0.851	1.54422e-05
MKLN1	2.38623e-07	0.380858	0.562	0.427	0.00639699
SREBF1	1.1101e-07	0.380453	0.549	0.376	0.00297596
ZNF703	1.91861e-07	0.377618	0.546	0.385	0.0051434
DDX17	1.37903e-08	0.376705	0.892	0.767	0.000369691
BCHE	3.76776e-09	0.374309	0.781	0.606	0.000101006
FSCN1	1.0197e-06	0.369359	0.351	0.206	0.027336
DDX3X	4.69237e-07	0.359472	0.902	0.848	0.0125793
IL15RA	1.2181e-09	0.359202	0.332	0.14	3.26548e-05
PDGFRA	4.90802e-10	0.358147	0.992	0.985	1.31574e-05
TOB1	1.27865e-07	0.353052	0.789	0.645	0.00342781
MT-CO3	1.04846e-14	0.352595	1	0.997	2.81071e-10
TRHDE	5.18135e-10	0.352457	0.144	0.015	1.38902e-05
AC058791.1	2.01337e-07	0.351735	0.379	0.212	0.00539743
SPOCK1	1.23652e-07	0.348943	0.397	0.224	0.00331488
CLK1	5.77847e-07	0.347306	0.776	0.675	0.0154909
CRISPLD2	1.15822e-08	0.345045	0.858	0.767	0.000310495
RGCC	8.60863e-08	0.344671	0.224	0.084	0.0023078
HELLPAR	7.20849e-07	0.343451	0.832	0.725	0.0193245
PIK3IP1	1.65248e-06	0.342397	0.541	0.388	0.0442996
LRRTM4	1.01518e-06	0.341131	0.572	0.4	0.0272149
MT-ND1	3.45141e-15	0.339382	1	1	9.25253e-11
NTF3	7.21751e-15	0.324501	0.214	0.021	1.93487e-10
HNRNPH1	2.05106e-07	0.322217	0.915	0.863	0.00549848
PTN	1.39799e-10	0.321144	0.173	0.027	3.74774e-06
CLMN	1.9398e-07	0.320991	0.322	0.164	0.00520022
PTCHD1	5.38824e-10	0.317916	0.247	0.072	1.44448e-05
SLITRK5	1.26718e-11	0.315867	0.157	0.012	3.39706e-07
REL	3.82769e-07	0.315612	0.299	0.149	0.0102613
GLUL	4.74488e-08	0.31382	0.969	0.934	0.00127201
FOXD1	1.21048e-06	0.306742	0.24	0.11	0.0324505
FZD1	1.65399e-08	0.300183	0.384	0.197	0.000443403
SLC66A1L	1.29461e-06	0.29494	0.706	0.558	0.0347059
CHST9	1.37002e-08	0.294768	0.235	0.078	0.000367275
SEMA6A	8.69774e-08	0.291233	0.294	0.131	0.00233169
PPP1R14A	1.0282e-07	0.290963	0.294	0.125	0.00275641
KCNMB4	1.41798e-08	0.290384	0.268	0.107	0.000380133
TTPAL	8.0188e-08	0.284888	0.307	0.14	0.00214968
SLCO2B1	1.03256e-06	0.283923	0.24	0.101	0.0276808
CDH10	3.82102e-12	0.282582	0.134	0	1.02434e-07
FGFR1	1.42959e-06	0.269521	0.92	0.878	0.0383244
TNFSF14	1.02478e-08	0.264334	0.193	0.051	0.000274722
TRBC2	1.86688e-09	0.262753	0.26	0.081	5.00474e-05
LINC02517	1.5591e-08	0.261735	0.16	0.033	0.000417962
FGFR4	2.66815e-11	0.26082	0.227	0.048	7.15279e-07
DPP6	1.0037e-06	0.25982	0.273	0.125	0.0269071
TSKU	4.13267e-07	0.25168	0.351	0.185	0.0110789
RPS13	4.66719e-08	-0.250858	1	0.997	0.00125118
MXRA5	8.02021e-08	-0.25114	0.134	0.301	0.00215006
DSTN	1.16811e-07	-0.25792	0.977	0.979	0.00313146
RPS18	1.49839e-09	-0.259952	1	0.997	4.01689e-05
COX7C	5.48254e-07	-0.261303	0.951	0.967	0.0146976
PRDX2	2.42496e-07	-0.261752	0.673	0.791	0.00650084
NOX4	1.34024e-07	-0.261949	0.072	0.2	0.00359291
RPS26	4.23135e-07	-0.262063	0.992	0.991	0.0113434
RPS27L	1.21276e-06	-0.262992	0.784	0.869	0.0325116
RPL17	1.5983e-08	-0.263007	0.995	0.997	0.000428473
RPS14	9.73866e-10	-0.264258	0.995	1	2.61074e-05
AIDA	1.4333e-06	-0.265443	0.366	0.546	0.0384238
RPS19	5.67548e-08	-0.268211	0.979	0.994	0.00152148
CCND2	1.56413e-06	-0.268403	0.42	0.603	0.0419313
MYL12B	2.05594e-07	-0.269077	0.907	0.973	0.00551156
SERTAD4-AS1	8.4198e-08	-0.270064	0.165	0.34	0.00225718
RPL41	4.2098e-12	-0.270286	1	1	1.12856e-07
COX4I1	9.68154e-07	-0.27105	0.825	0.899	0.0259543
SYF2	1.35947e-06	-0.275256	0.729	0.827	0.0364447
RPL27A	1.70341e-09	-0.275275	0.995	0.997	4.56651e-05
CSTB	1.315e-06	-0.278604	0.688	0.755	0.0352525
RPLP1	2.28426e-11	-0.278955	1	1	6.12363e-07
APRT	1.56708e-06	-0.279472	0.477	0.624	0.0420102
ADAMTSL3	1.2015e-06	-0.280975	0.415	0.597	0.0322097
CD99	4.02387e-10	-0.281511	0.985	0.979	1.07872e-05
ZNF706	1.60968e-06	-0.28154	0.701	0.833	0.0431524
PDCD5	4.40786e-07	-0.282183	0.559	0.716	0.0118166
ELOB	2.05162e-08	-0.282209	0.812	0.907	0.000549997
SRI	4.07798e-07	-0.283039	0.732	0.839	0.0109322
ARL6IP4	2.37087e-07	-0.283899	0.686	0.764	0.00635583
RPLP2	5.7804e-12	-0.284736	0.997	0.997	1.54961e-07
GUK1	5.19449e-07	-0.28504	0.629	0.761	0.0139254
PPIA	6.87019e-09	-0.287247	0.974	0.982	0.000184176
PGLS	6.13878e-07	-0.289415	0.387	0.552	0.0164568
TMA7	1.39045e-07	-0.290615	0.902	0.934	0.00372753
TSPO	1.30933e-06	-0.294047	0.688	0.764	0.0351006
RPL30	8.54231e-11	-0.294174	1	0.997	2.29002e-06
RPS5	1.92568e-08	-0.296679	0.977	0.982	0.000516236
PRRX2	1.3238e-14	-0.297461	0.062	0.275	3.54884e-10
MZT2B	5.70616e-08	-0.299361	0.802	0.857	0.00152971
RPL24	1.31697e-11	-0.299387	0.995	0.994	3.53053e-07
RPL15	4.19665e-11	-0.299628	0.995	0.997	1.12504e-06
CNN3	1.42102e-07	-0.301303	0.626	0.749	0.00380948
FTH1	2.24529e-12	-0.301561	1	1	6.01918e-08
NFIA	4.35824e-08	-0.301913	0.946	0.976	0.00116836
RPS28	2.22246e-12	-0.305441	0.997	1	5.95796e-08
ANXA2	5.46229e-10	-0.307834	0.959	0.967	1.46433e-05
MYL6	7.29176e-09	-0.308994	0.974	0.985	0.000195478
ESD	4.03896e-08	-0.309171	0.735	0.857	0.00108277
GSTP1	5.06151e-09	-0.31136	0.925	0.961	0.000135689
CPQ	6.37282e-09	-0.31239	0.928	0.964	0.000170842
HMGN3	4.4408e-07	-0.313937	0.544	0.71	0.0119049
S100A6	1.17172e-07	-0.313951	1	0.997	0.00314115
COL8A1	1.41101e-07	-0.314748	0.438	0.612	0.00378263
RACK1	8.28418e-12	-0.314851	0.985	0.991	2.22082e-07
DDAH2	3.26017e-07	-0.31628	0.74	0.839	0.00873986
RNASEH2C	1.47826e-08	-0.317174	0.482	0.66	0.000396293
FN1	1.16379e-09	-0.318059	0.794	0.937	3.1199e-05
RPL18	2.86055e-12	-0.318619	0.997	1	7.66857e-08
GLT8D2	1.1357e-07	-0.319336	0.456	0.609	0.00304459
RPL22	1.7135e-12	-0.320581	0.99	0.991	4.59356e-08
PRDX5	9.24922e-09	-0.321174	0.668	0.785	0.000247953
AP002026.1	3.35702e-09	-0.321337	0.121	0.301	8.99949e-05
RPL4	2.55874e-07	-0.323781	0.807	0.851	0.00685947
ATP5PD	9.14046e-08	-0.324507	0.652	0.797	0.00245037
RAD23A	2.9574e-08	-0.325555	0.492	0.66	0.00079282
INHBB	1.27734e-06	-0.325692	0.119	0.251	0.034243
POLR2L	7.8826e-07	-0.328397	0.75	0.83	0.0211317
ANXA5	8.53902e-08	-0.328918	0.881	0.931	0.00228914
GNG11	8.08328e-07	-0.329299	0.75	0.872	0.0216696
RPL36A	4.1609e-11	-0.329624	0.972	0.994	1.11545e-06
DPYSL2	7.62255e-09	-0.330805	0.961	0.985	0.000204345
PFDN5	5.80192e-08	-0.33259	0.884	0.919	0.00155538
ARPC1B	1.64217e-07	-0.332977	0.294	0.457	0.00440232
GABARAPL2	2.11507e-10	-0.333112	0.765	0.851	5.67007e-06
RPS16	7.97821e-13	-0.334805	0.992	1	2.1388e-08
RPL10	3.13214e-19	-0.340599	0.997	1	8.39663e-15
PTGFR	1.91204e-08	-0.341832	0.144	0.319	0.000512579
MYL12A	1.1187e-09	-0.342186	0.817	0.907	2.999e-05
FILIP1	1.60679e-07	-0.344824	0.343	0.522	0.00430749
SNHG29	9.68768e-08	-0.344939	0.84	0.899	0.00259707
IFITM3	5.60617e-08	-0.345513	0.964	0.982	0.0015029
RPS3	2.36813e-13	-0.34569	0.979	0.982	6.34848e-09
NUCB2	1.73602e-07	-0.346416	0.546	0.672	0.00465392
MAP1LC3A	1.57134e-06	-0.346844	0.384	0.516	0.0421246
RPS10	8.01326e-10	-0.348597	0.946	0.961	2.1482e-05
S100A4	5.14835e-10	-0.34963	0.992	1	1.38017e-05
TIMP1	4.19083e-09	-0.349946	0.853	0.916	0.000112348
RPL37	2.94175e-17	-0.35182	1	1	7.88623e-13
RPS15	3.71626e-16	-0.352417	0.992	1	9.96256e-12
RPL37A	3.8017e-17	-0.35253	1	1	1.01916e-12
RPL35A	4.15705e-16	-0.354192	0.997	0.997	1.11442e-11
ATP5MD	6.42028e-09	-0.355558	0.827	0.86	0.000172115
COX7A1	8.60973e-07	-0.357086	0.714	0.8	0.023081
RPL38	3.62815e-15	-0.360389	0.99	0.997	9.72633e-11
RPS12	1.11665e-13	-0.360611	0.997	0.997	2.99352e-09
CRIP2	4.0794e-09	-0.360743	0.24	0.433	0.000109361
SGCE	9.56539e-10	-0.361674	0.814	0.884	2.56429e-05
EIF3G	4.76784e-08	-0.36225	0.503	0.657	0.00127816
NBL1	6.15001e-09	-0.363894	0.361	0.552	0.000164869
CFDP1	7.2564e-09	-0.364534	0.436	0.636	0.000194529
RPL10A	2.36153e-15	-0.366025	0.992	0.997	6.3308e-11
CFH	3.22151e-07	-0.36622	0.894	0.919	0.00863623
TUBB	8.77927e-08	-0.371142	0.83	0.884	0.00235355
RPL21	9.6035e-17	-0.371728	0.995	0.997	2.57451e-12
RPL32	9.69053e-19	-0.375923	0.997	0.994	2.59784e-14
NME2	1.80349e-08	-0.376008	0.789	0.845	0.00048348
RPL28	9.77844e-17	-0.377134	0.992	1	2.62141e-12
FHL1	1.06153e-07	-0.378301	0.825	0.916	0.00284576
ACTB	5.38707e-11	-0.380468	0.987	1	1.44416e-06
DUSP6	4.34254e-07	-0.380832	0.325	0.501	0.0116415
EEF1D	6.60952e-12	-0.381697	0.871	0.934	1.77188e-07
CP	5.6845e-07	-0.383046	0.026	0.119	0.015239
MRPL51	2.70304e-08	-0.384604	0.472	0.63	0.000724632
UQCRB	1.97476e-09	-0.385337	0.794	0.872	5.29393e-05
HTRA1	8.44691e-08	-0.386801	0.771	0.86	0.00226445
RRAS	8.63814e-10	-0.390221	0.438	0.642	2.31571e-05
RPS15A	2.08586e-20	-0.390555	1	1	5.59178e-16
ARHGDIB	8.3814e-10	-0.391891	0.278	0.472	2.24688e-05
RPL35	8.50339e-18	-0.394182	0.992	0.997	2.27959e-13
CD59	2.48198e-08	-0.397355	0.693	0.788	0.000665369
RPL18A	1.51512e-17	-0.399216	0.997	0.997	4.06174e-13
RPL36AL	3.2288e-11	-0.400728	0.856	0.928	8.65576e-07
NNMT	1.25195e-07	-0.402756	0.76	0.848	0.00335624
CPXM2	1.0329e-14	-0.403161	0.07	0.287	2.76901e-10
S100A11	8.79816e-11	-0.403904	0.925	0.955	2.35861e-06
RPS27A	3.29716e-16	-0.404667	0.995	1	8.83903e-12
SHISA3	2.48046e-08	-0.405896	0.09	0.23	0.000664963
TMEM176B	1.22892e-08	-0.406391	0.536	0.684	0.000329449
FGF18	4.01325e-10	-0.406792	0.116	0.296	1.07587e-05
RARRES2	2.11016e-10	-0.407141	0.802	0.896	5.65692e-06
PLAAT3	7.26229e-11	-0.407507	0.294	0.507	1.94687e-06
RPL19	3.21389e-18	-0.407621	0.987	0.994	8.6158e-14
RPL23	5.14083e-14	-0.407886	0.979	0.982	1.37815e-09
SCPEP1	6.40312e-09	-0.409703	0.5	0.642	0.000171655
PPIC	2.29412e-07	-0.409995	0.392	0.54	0.00615008
RPS7	2.4593e-17	-0.410227	0.99	1	6.5929e-13
RPL3	6.28674e-15	-0.410606	0.99	0.985	1.68535e-10
RPL29	3.44655e-16	-0.411941	0.987	0.994	9.2395e-12
RPL5	9.02817e-17	-0.413322	0.985	0.991	2.42027e-12
NACA	5.2313e-17	-0.413476	0.992	0.979	1.40241e-12
RPS4X	6.58522e-13	-0.414164	0.992	0.982	1.76536e-08
FOXP1	1.25301e-08	-0.418414	0.523	0.675	0.000335908
GPNMB	5.71122e-09	-0.419897	0.616	0.755	0.000153106
TES	4.89028e-16	-0.42128	0.08	0.319	1.31099e-11
ID4	1.25001e-11	-0.421999	0.289	0.54	3.35102e-07
ACOT13	2.89218e-08	-0.42201	0.371	0.567	0.000775337
OST4	4.68244e-14	-0.423764	0.799	0.907	1.25527e-09
RPS23	1.70346e-20	-0.426872	0.997	0.997	4.56663e-16
MEOX2	4.56972e-10	-0.431469	0.5	0.693	1.22505e-05
RPS8	1.30672e-20	-0.43256	1	0.997	3.50305e-16
CLU	9.4062e-07	-0.434236	0.142	0.284	0.0252161
ANXA1	5.47062e-16	-0.435463	0.969	0.985	1.46656e-11
RPL11	5.73279e-21	-0.436317	0.997	1	1.53685e-16
RPL14	7.5549e-21	-0.436683	0.985	0.997	2.02532e-16
EEF1G	3.01161e-12	-0.438959	0.863	0.913	8.07353e-08
CST3	2.38564e-18	-0.439559	0.995	0.997	6.39543e-14
TLL2	1.31008e-09	-0.440365	0.219	0.409	3.51206e-05
MYOC	1.61751e-08	-0.441742	0.954	0.955	0.000433621
RPS24	3.03341e-21	-0.443475	0.997	0.997	8.13197e-17
TSHZ2	1.97859e-14	-0.443747	0.178	0.445	5.30421e-10
RPL34	2.54108e-22	-0.453759	1	0.994	6.81213e-18
RPL23A	1.70917e-20	-0.453775	0.995	0.997	4.58195e-16
RPL26	4.70883e-22	-0.453988	0.995	0.997	1.26234e-17
EEF1A1	8.60565e-25	-0.461667	1	1	2.307e-20
RPS6	2.65158e-18	-0.464042	0.979	0.994	7.10836e-14
CCNI	4.19018e-17	-0.466396	0.881	0.943	1.1233e-12
RPL7A	1.96027e-26	-0.467151	0.995	0.994	5.25509e-22
RPL6	1.23424e-21	-0.468978	0.992	0.997	3.30876e-17
PLAC9	1.1876e-14	-0.474427	0.977	0.991	3.18372e-10
YBX1	1.61899e-13	-0.474738	0.778	0.875	4.34019e-09
RPL7	5.94506e-22	-0.475321	0.99	1	1.59375e-17
RPL36	2.81367e-21	-0.475466	0.99	0.994	7.5429e-17
COMMD6	1.03736e-13	-0.475517	0.848	0.913	2.78095e-09
TPPP3	2.46633e-09	-0.477628	0.371	0.561	6.61174e-05
RPL13	1.74394e-26	-0.477973	1	1	4.67517e-22
ATP5F1E	1.3538e-15	-0.482489	0.902	0.955	3.62927e-11
EPHA3	3.46874e-16	-0.485729	0.129	0.376	9.29899e-12
RPS3A	2.51756e-21	-0.491229	0.985	0.994	6.74908e-17
ADIRF	2.03579e-11	-0.499029	0.928	0.976	5.45754e-07
TXN	9.3061e-11	-0.499455	0.729	0.848	2.49478e-06
GNAS	1.12172e-19	-0.505996	0.985	0.997	3.00711e-15
LINC01088	3.23092e-15	-0.507396	0.317	0.6	8.66146e-11
LINC01091	2.88921e-14	-0.512939	0.103	0.322	7.74539e-10
RPL8	2.73157e-23	-0.514189	0.992	0.994	7.32279e-19
SERF2	1.0248e-20	-0.518259	0.969	0.982	2.7473e-16
LINC00632	2.95646e-09	-0.51928	0.477	0.645	7.92567e-05
TUBA1A	9.38383e-14	-0.520787	0.838	0.937	2.51562e-09
ECM2	3.30657e-14	-0.536414	0.41	0.651	8.86425e-10
CPB1	9.93207e-09	-0.537798	0.119	0.284	0.000266259
MGST1	1.2841e-14	-0.543531	0.644	0.812	3.44243e-10
TGFBI	2.9189e-16	-0.543545	0.101	0.337	7.82499e-12
UBA52	2.29892e-29	-0.548816	0.972	0.994	6.16295e-25
PCOLCE2	1.02776e-15	-0.557999	0.129	0.382	2.75522e-11
FNDC1	1.90083e-19	-0.592681	0.113	0.397	5.09575e-15
CAMK2N1	6.6956e-14	-0.592954	0.575	0.767	1.79496e-09
CRIP1	6.86409e-13	-0.613291	0.894	0.925	1.84013e-08
VIM	1.04182e-47	-0.62788	1	1	2.79291e-43
S100A10	1.46768e-22	-0.633817	0.969	0.991	3.93454e-18
ADH5	3.69384e-18	-0.636239	0.626	0.827	9.90244e-14
TNXB	2.81228e-21	-0.646561	0.843	0.949	7.53917e-17
ACTG1	1.69197e-27	-0.65241	0.972	0.985	4.53584e-23
IGFBP3	3.41296e-11	-0.654644	0.327	0.564	9.14947e-07
GPX3	1.38452e-13	-0.67307	0.946	0.976	3.71162e-09
ADH4	5.09284e-13	-0.705471	0.018	0.17	1.36529e-08
BMP5	4.76832e-14	-0.71302	0.258	0.507	1.27829e-09
THBS4	2.22412e-23	-0.723553	0.418	0.797	5.96242e-19
CD9	3.09384e-24	-0.735249	0.544	0.827	8.29397e-20
ASPN	3.79394e-09	-0.73928	0.08	0.233	0.000101708
TMSB4X	1.79739e-30	-0.745611	0.985	1	4.81845e-26
TAGLN	7.20176e-09	-0.752283	0.423	0.558	0.000193065
MGP	9.84838e-21	-0.786361	0.99	1	2.64015e-16
CCN5	2.67091e-27	-0.798694	0.832	0.973	7.16018e-23
LUM	3.5927e-25	-0.815863	0.959	0.988	9.63131e-21
ANGPTL1	2.61683e-29	-0.822246	0.912	0.976	7.01521e-25
BGN	4.05371e-10	-0.849036	0.198	0.382	1.08672e-05
CCN2	5.80762e-15	-0.852739	0.595	0.779	1.55691e-10
TNNT3	1.6513e-09	-0.854443	0.276	0.451	4.42679e-05
PRG4	2.60319e-18	-0.882534	0.041	0.275	6.97863e-14
EFEMP1	7.54001e-23	-0.934927	0.528	0.77	2.02133e-18
CD44	4.99921e-32	-0.935142	0.438	0.755	1.34019e-27
DPT	1.27738e-51	-1.21455	0.925	0.988	3.42441e-47
ADH1C	6.6162e-29	-1.27289	0.387	0.746	1.77367e-24
COL14A1	6.24791e-36	-1.34411	0.111	0.528	1.67494e-31
CCN3	4.6098e-42	-1.89477	0.289	0.722	1.2358e-37

### Sheet: fulldelt_vs_cuff_cluster_CD55+
Column1	p_val	avg_log2FC	pct.1	pct.2	p_val_adj
APOD	6.56e-31	3.23695	0.915	0.537	1.76e-26
PTGDS	1.84e-18	2.3103	0.333	0.053	4.94e-14
CXCL14	4.69e-07	2.15839	0.308	0.139	0.0126
ADH1B	6.54e-28	2.09701	0.786	0.312	1.75e-23
MTRNR2L1	6.53e-08	1.84225	0.684	0.561	0.00175
COL15A1	4.79e-21	1.41402	0.803	0.444	1.28e-16
SPARCL1	5.22e-13	1.25559	0.906	0.849	1.4e-08
ABCA8	3.04e-24	1.22789	0.983	0.847	8.15e-20
CCN5	6.03e-21	1.22611	0.94	0.808	1.62e-16
LTBP2	2.6e-15	1.1978	0.761	0.53	6.97e-11
C3	7.7e-15	1.12632	0.821	0.561	2.06e-10
COL4A1	1.62e-21	1.11578	0.855	0.511	4.33e-17
CALCRL	2e-10	1.0946	0.624	0.393	5.35852e-06
MME	2.38e-12	1.00328	0.778	0.554	6.38903e-08
SCN7A	4.13e-11	0.984868	0.538	0.269	1.10601e-06
LAMA2	2.01e-17	0.983669	0.94	0.815	5.4e-13
DCN	3.1e-33	0.910021	1	1	8.3e-29
LAMC1	9.02e-17	0.867532	0.957	0.918	2.42e-12
MTRNR2L12	1.9e-13	0.860134	1	0.998	5.10556e-09
CLEC14A	1.71e-06	0.859578	0.598	0.463	0.046
PLCG2	1.65e-06	0.836925	0.991	1	0.0442
COL4A2	1.68e-10	0.82916	0.65	0.446	4.50018e-06
CILP	6.06e-13	0.815383	0.872	0.719	1.63e-08
FMO2	5.51e-17	0.81274	0.342	0.06	1.48e-12
COL6A3	4.72e-15	0.812415	0.991	0.966	1.27e-10
TXNIP	2.64e-16	0.796957	1	0.998	7.08e-12
HSPG2	2.12e-14	0.776075	0.957	0.94	5.68207e-10
FBLN1	3.61e-12	0.743875	0.966	0.871	9.68e-08
FGL2	6.07e-07	0.731498	0.453	0.271	0.0163
TSC22D3	9.51e-15	0.725738	0.991	0.959	2.55e-10
HMCN2	6.92e-13	0.716175	0.872	0.772	1.85518e-08
FIBIN	2.34e-09	0.70991	0.581	0.345	6.28472e-05
INTS6	6.41e-07	0.707595	0.897	0.823	0.0171892
GPX3	2.56e-12	0.705035	0.949	0.82	6.85873e-08
CXCL12	2.97e-10	0.700814	0.821	0.664	7.97e-06
FBLN2	1.25e-14	0.695394	0.991	0.998	3.34751e-10
VEGFD	2.29e-09	0.691616	0.573	0.324	6.13009e-05
GSN	4.13e-20	0.68722	1	1	1.10655e-15
SELENOP	3.36e-11	0.677921	0.974	0.933	9.01e-07
COL12A1	2.78e-10	0.674721	0.932	0.847	7.46005e-06
EGFR	1.98e-09	0.670672	0.906	0.892	5.31149e-05
HSD11B1	3.77e-11	0.65835	0.607	0.357	1.01182e-06
F10	1.06e-10	0.656608	0.872	0.659	2.84117e-06
ABCA9	4.28e-09	0.656399	0.735	0.544	0.000114806
PID1	3.54e-11	0.639748	0.701	0.501	9.5e-07
SNHG5	7.1e-12	0.627064	0.974	0.933	1.90354e-07
ITSN2	1.2e-07	0.618439	0.615	0.412	0.00320558
SPON2	2.58e-08	0.618023	0.769	0.604	0.000692
FBLN5	6.38e-08	0.60203	0.846	0.755	0.00171
GDF10	2.69e-07	0.582213	0.479	0.247	0.00722
NFIA	3.42e-11	0.563489	0.983	0.976	9.17377e-07
PDGFRA	7.63e-08	0.558695	0.932	0.933	0.00204603
FST	5.55e-10	0.558092	0.256	0.062	1.4886e-05
TNFSF10	6.96e-07	0.554471	0.803	0.655	0.0187
STEAP4	1.08e-11	0.541558	0.47	0.194	2.88e-07
NR1D2	2.03e-09	0.529368	0.658	0.432	5.44247e-05
PODN	5.59e-08	0.528076	0.692	0.518	0.00149798
MFAP4	1.57e-07	0.518566	0.983	0.95	0.00421
INMT	1.44e-09	0.496292	0.308	0.101	3.86752e-05
MT-ND1	8.4e-07	0.495105	1	1	0.0225
TFPI	1.18e-06	0.47806	0.966	0.971	0.0316
CYGB	9.01e-08	0.462159	0.402	0.199	0.00241
COL6A1	1.52e-09	0.450444	0.991	1	4.07255e-05
LGALS3	5.96e-10	0.441204	0.991	0.995	1.59774e-05
MT-ND5	1.02e-08	0.440233	1	0.998	0.00027344
FCGRT	1.09e-07	0.436778	0.966	0.926	0.00293163
PPDPFL	7.26e-07	0.434795	0.291	0.11	0.0195
C1S	1.11e-07	0.422615	0.991	0.983	0.00296551
GAS6	4.44e-07	0.408603	0.41	0.201	0.0119
SELENOM	5.84e-08	0.402876	0.957	0.966	0.00156471
PDGFRL	1.07e-07	0.401508	1	0.969	0.00287807
MASP1	1.13e-13	0.381131	0.299	0.06	3.03e-09
PSAP	2.48e-08	0.373046	0.983	0.993	0.00066558
NDRG2	3.11e-07	0.370885	0.47	0.245	0.00834
DOCK5	2.64e-08	0.369954	0.214	0.055	0.000708561
SCUBE2	5.16e-09	0.36952	0.282	0.089	0.000138427
SERPING1	7.1e-08	0.362564	1	0.993	0.00190263
HBB	2.93e-15	0.338925	0.256	0.034	7.86e-11
CLSTN2	1.05e-10	0.318407	0.239	0.048	2.81e-06
DIO3OS	1.74e-07	0.253741	0.197	0.05	0.0046552
EMC2	1.45e-06	-0.260459	0.453	0.715	0.0389
SRP14	4.03e-07	-0.28983	0.966	0.995	0.0108
SERTAD1	7.81e-07	-0.30022	0.436	0.724	0.0209
JPT1	6.88e-07	-0.305853	0.248	0.52	0.0184
PARK7	4.78e-07	-0.306555	0.829	0.947	0.0128126
NANS	1.09e-06	-0.315755	0.368	0.645	0.0291
GLRX	1.45e-06	-0.316264	0.274	0.547	0.0389
DERA	7.02e-07	-0.317494	0.299	0.592	0.0188
EIF1	6.18e-10	-0.320849	1	1	1.65723e-05
PAMR1	1.55e-07	-0.327003	0.402	0.712	0.00416
STMN3	2.94e-07	-0.331536	0.205	0.484	0.00789204
CALM2	2.16e-07	-0.332897	0.983	0.986	0.00580302
CFDP1	9.46e-07	-0.333544	0.462	0.763	0.0253
SCARA5	2.06e-07	-0.337128	0.957	0.988	0.00553452
MGST3	1.37e-07	-0.337311	0.94	0.988	0.00368
PDLIM1	1.18e-06	-0.34283	0.573	0.82	0.0316
H3F3B	7.21e-10	-0.343454	1	1	1.93404e-05
DYNLRB1	1.81e-06	-0.344078	0.778	0.945	0.0484
GLIPR1	1.41e-06	-0.34615	0.333	0.621	0.0377
TUBB2B	5.96e-07	-0.35013	0.017	0.213	0.016
ANXA2	1.91e-10	-0.352154	0.983	1	5.11881e-06
FBN1	1.08e-06	-0.365118	1	1	0.0291
HCFC1R1	1.39e-06	-0.365669	0.556	0.808	0.0372
COX17	1.6e-06	-0.369282	0.513	0.734	0.0428553
EIF3E	1.23e-07	-0.369914	0.838	0.959	0.00330041
DYNLL1	1.57e-07	-0.370006	0.966	0.986	0.00421359
SMIM14	2.83e-07	-0.370728	0.88	0.966	0.0076
LAMTOR2	1.61e-08	-0.371274	0.402	0.707	0.000430873
EPB41L3	7.47e-07	-0.372854	0.53	0.758	0.0200303
RAB13	9.51e-08	-0.379656	0.385	0.683	0.00254988
OSTC	9.08e-08	-0.380342	0.692	0.878	0.00243301
TAGLN2	3.7e-08	-0.38037	0.949	0.981	0.000991436
NDUFB2	1.89e-07	-0.380797	0.709	0.897	0.00507973
METRNL	1.01e-06	-0.382081	0.641	0.854	0.0271
APBB1IP	3.58e-07	-0.382412	0.376	0.669	0.00961
GFPT2	1.7e-06	-0.388975	0.735	0.88	0.045502
ADGRG2	1.2e-07	-0.389791	0.274	0.564	0.0032218
CFL1	5.41e-07	-0.390124	0.923	0.966	0.0145
ARL3	4.28e-07	-0.390292	0.41	0.676	0.0115
CLEC3B	7.36e-07	-0.390941	0.966	0.988	0.0197
DLGAP4	4.44e-08	-0.392488	0.564	0.82	0.00118918
PHPT1	2.94e-08	-0.393496	0.641	0.89	0.000787156
NME2	1.84e-07	-0.396853	0.889	0.962	0.0049407
OLFML2A	3.73e-08	-0.397086	0.41	0.736	0.0010001
LINC02802	7.57e-07	-0.397507	0.701	0.892	0.0203
RSRC2	7.47e-07	-0.398251	0.829	0.935	0.0200348
NEDD8	6.75e-08	-0.39889	0.752	0.926	0.00181051
CSTB	7.53e-08	-0.399993	0.769	0.952	0.00201933
CLIC1	3.22e-08	-0.400141	0.915	0.981	0.000862641
LINC01133	2.9e-08	-0.401948	0.504	0.818	0.000777834
VKORC1	2.96e-07	-0.406642	0.795	0.962	0.00793
PABPC1	6.86e-07	-0.409739	0.966	0.995	0.0184
TMOD3	3.66e-07	-0.41031	0.521	0.731	0.0098
YWHAQ	9.76e-09	-0.410958	0.778	0.926	0.000261525
DSTN	9.79e-12	-0.411709	0.991	0.995	2.63e-07
ARL2	1.05e-07	-0.41221	0.624	0.89	0.00281723
AIDA	3.89e-08	-0.414866	0.564	0.818	0.00104377
APRT	1.14e-07	-0.423006	0.684	0.899	0.00305324
FXYD5	3.79e-07	-0.427347	0.368	0.624	0.0102
ANXA4	2.25e-08	-0.430717	0.692	0.902	0.000604064
DNAJA1	1.16e-07	-0.431748	0.855	0.952	0.0031
CALM1	1.2e-11	-0.432008	0.966	0.993	3.21e-07
REXO2	6.96e-08	-0.434247	0.684	0.909	0.00186691
ATP5F1E	5.15e-12	-0.435613	0.974	0.99	1.38e-07
COX6C	2.02e-10	-0.437183	0.966	0.993	5.40913e-06
PPIA	2.05e-12	-0.445426	0.974	0.99	5.4877e-08
SNHG12	1.4e-06	-0.449603	0.282	0.566	0.0376
ID4	6.19e-08	-0.450606	0.162	0.451	0.00165844
ID3	3.87e-07	-0.450685	0.521	0.782	0.0104
UBB	8.69e-11	-0.451034	0.966	0.983	2.33e-06
MIR22HG	1.68e-07	-0.451766	0.359	0.631	0.0045
YBX1	2.65e-10	-0.452848	0.949	0.974	7.10142e-06
KHDRBS3	2.17e-08	-0.458495	0.402	0.7	0.000582884
CAPZB	8.91e-10	-0.463364	0.684	0.904	2.38883e-05
RRAS	1.21e-08	-0.464958	0.658	0.928	0.000323955
JUNB	4.49e-12	-0.470924	0.846	0.966	1.20412e-07
POLR2L	1.23e-10	-0.473249	0.906	0.981	3.3e-06
CDC42	4.05e-11	-0.476531	0.88	0.962	1.09e-06
ANXA5	4.23e-12	-0.477768	0.991	0.993	1.13e-07
EMILIN2	2.23e-09	-0.479283	0.376	0.7	5.99103e-05
SH3BGRL3	1.52e-07	-0.481926	0.957	0.978	0.00408321
SDCBP	1.72e-08	-0.484501	0.863	0.957	0.000460505
TUBA1B	2.89e-08	-0.48643	0.983	0.978	0.000774393
RPS27L	1.12e-09	-0.48809	0.863	0.981	3.00667e-05
CREB5	1.87e-09	-0.498012	0.735	0.942	5.01517e-05
FNDC1	2.79e-08	-0.504582	0.718	0.926	0.000749228
MICOS10	5.83e-12	-0.510106	0.786	0.942	1.5633e-07
BASP1	4.2e-10	-0.515639	0.564	0.83	1.1255e-05
TMEM35A	7.06e-09	-0.515889	0.333	0.664	0.000189293
CD70	1.38e-07	-0.517773	0.214	0.477	0.00369975
TXN	9.12e-09	-0.523436	0.88	0.974	0.00024452
RGS16	3.46e-09	-0.529986	0.06	0.343	9.27756e-05
IGFBP6	1.77e-07	-0.532069	1	0.998	0.00474
MATN2	2.62e-08	-0.533833	0.248	0.552	0.000702752
RAB32	1.03e-09	-0.549862	0.573	0.815	2.76394e-05
HSP90AB1	6.6e-11	-0.552928	0.983	0.983	1.76902e-06
RPS4Y1	7.28e-07	-0.557602	0.325	0.595	0.0195
EFEMP1	6.15e-09	-0.559025	0.915	0.983	0.000164938
OST4	7.91e-14	-0.559367	0.906	0.976	2.11993e-09
TPM4	3.29e-08	-0.559811	0.718	0.916	0.000882
HSD3B7	7.95e-10	-0.5616	0.573	0.839	2.13131e-05
FABP3	3.29e-08	-0.565897	0.128	0.422	0.000882818
UGDH	5.64e-12	-0.578543	0.709	0.935	1.51e-07
SOCS3	4.12e-08	-0.580256	0.444	0.705	0.00110442
COL3A1	1.18e-07	-0.582048	0.872	0.981	0.00316
ACTB	2.15e-15	-0.583747	1	1	5.77e-11
ADI1	1.97e-11	-0.586127	0.795	0.94	5.28e-07
HBEGF	1.19e-09	-0.589069	0.188	0.52	3.18939e-05
RHOA	4.43e-17	-0.593667	0.957	0.993	1.19e-12
PPIC	6.39e-14	-0.595572	0.88	0.969	1.71e-09
KLF2	3.83e-10	-0.596239	0.778	0.95	1.02712e-05
MFAP5	1.33e-15	-0.596524	1	0.993	3.56e-11
GAPDH	2.03e-14	-0.602057	0.957	0.998	5.45e-10
S100A6	1.89e-15	-0.603403	1	1	5.06e-11
ANXA1	7.59e-20	-0.608643	0.983	0.998	2.03e-15
TMSB10	1.63e-14	-0.608786	1	1	4.37529e-10
PCOLCE2	8e-11	-0.610755	0.957	0.998	2.14e-06
CRIP1	3.09e-09	-0.620105	0.983	0.993	8.28512e-05
LGALS1	9.8e-16	-0.627799	1	0.998	2.63e-11
ACTG1	3.1e-16	-0.636309	0.991	1	8.31e-12
CD55	8.6e-12	-0.646864	0.949	0.995	2.31e-07
PFN1	1.81e-15	-0.64981	0.863	0.969	4.84e-11
C17orf58	6.37e-12	-0.65391	0.453	0.808	1.70774e-07
CAV1	4.15e-11	-0.68125	0.692	0.914	1.11268e-06
GAP43	7.68e-13	-0.687913	0.06	0.424	2.05976e-08
UGP2	2.32e-11	-0.690038	0.889	0.957	6.21631e-07
FSTL1	1.04e-16	-0.719455	0.991	1	2.78e-12
TUBB4B	1.14e-12	-0.723702	0.658	0.894	3.05e-08
HAS1	1.82e-08	-0.726961	0.222	0.496	0.000487
TUBB	7.79e-16	-0.73965	0.846	0.986	2.09e-11
S100A11	5e-25	-0.748104	0.991	0.998	1.34e-20
S100A10	2.05e-25	-0.750923	1	1	5.5e-21
MYL6	1.65e-21	-0.762089	1	0.998	4.4223e-17
ATF3	9.03e-09	-0.767781	0.487	0.753	0.000242099
PPP1R14B	1.03e-14	-0.788166	0.607	0.906	2.77e-10
S100A4	2.72e-26	-0.820182	1	1	7.29e-22
CCN3	4.11e-10	-0.823767	0.453	0.806	1.10064e-05
SERF2	7.02e-25	-0.844897	0.991	0.998	1.88e-20
TPPP3	2.11e-13	-0.847832	0.692	0.942	5.65978e-09
TMSB4X	2.02e-21	-0.878007	1	1	5.41e-17
PROCR	9.03e-21	-0.940238	0.761	0.959	2.42e-16
SEMA3C	1.74e-16	-0.942749	0.726	0.962	4.65e-12
EMP3	1.59e-21	-1.15147	0.949	0.986	4.25e-17
C1QTNF3	1.98e-19	-1.20785	0.308	0.727	5.31e-15
